# Profiling of linear B-cell epitopes against human coronaviruses in pooled sera sampled early in the COVID-19 pandemic

**DOI:** 10.1101/2024.02.29.582263

**Authors:** Emil Bach, Mustafa Ghanizada, Nikolaj Kirkby, Søren Buus, Thomas Østerbye

## Abstract

**Background:** Antibodies play a key role in the immune defence against infectious pathogens. Understanding the underlying process of B cell recognition is not only of fundamental interest; it supports important applications within diagnostics and therapeutics. Whereas the nature of conformational B cell epitope recognition is inherently complicated, linear B cell epitopes offer a straightforward approach that potentially can be reduced to one of peptide recognition.

**Methods:** Using an overlapping peptide approach representing the entire proteomes of the seven main coronaviruses known to infect humans, we analysed sera pooled from eight PCR-confirmed COVID-19 convalescents and eight pre-pandemic controls. Using a high-density peptide microarray platform, 13-mer peptides overlapping by 11 amino acids were in situ synthesised and incubated with the pooled primary serum samples, followed by development with secondary fluorochrome-labelled anti-IgG and -IgA antibodies. Interactions were detected by fluorescence detection. Strong Ig interactions encompassing consecutive peptides were considered to represent “high-fidelity regions” (HFRs). These were mapped to the coronavirus proteomes using a 60% homology threshold for clustering.

**Results:** We identified 333 human coronavirus derived HFRs. Among these, 98 (29%) mapped to SARS-CoV-2, 144 (44%) mapped to one or more of the four circulating common cold coronaviruses (CCC), and 54 (16%) cross-mapped to both SARS-CoV-2 and CCCs. The remaining 37 (11%) mapped to either SARS-CoV or MERS-CoV. Notably, the COVID-19 serum was skewed towards recognising SARS-CoV-2-mapped HFRs, whereas the pre-pandemic was skewed towards recognising CCC-mapped HFRs. In terms of absolute numbers of linear B cell epitopes, the primary targets are the ORF1ab protein (60%), the spike protein (21%), and the nucleoprotein (15%) in that order; however, in terms of epitope density the order would be reversed.

**Conclusion:** We identified linear B cell epitopes across coronaviruses, highlighting pan-, alpha-, beta-, or SARS-CoV-2-corona-specific B cell recognition patterns. These findings could be pivotal in deciphering past and current exposures to epidemic and endemic coronavirus. Moreover, our results suggest that pre-pandemic anti-CCC antibodies may cross-react against SARS-CoV-2, which could explain the highly variable outcome of COVID-19. Finally, the methodology used here offers a rapid and comprehensive approach to high-resolution linear B-cell epitope mapping, which could be vital for future studies of emerging infectious diseases.
