## Supplementary Table 1. Homology clustering alignments of coronaviridae high-fidelity regions for "Profiling of linear B-cell epitopes against human coronaviruses in pooled sera sampled early in the COVID-19 pandemic"

### Sheet: Sheet1
Supplementary Table 1. Homology clustering alignments of coronaviridae high-fidelity regions
Align ID	F4 Bar Nr.*	Organism	UniProt ID	Gene	Pre-pandemic IgA	Pre-pandemic IgG	Pandemic IgA	Pandemic IgG	Start	End	Alignment
1	9	SARS-CoV	P0C6X7	ORF1ab				X	67	79	PYVFIKRSDALST
2	2	SARS-CoV-2	P0DTD1	ORF1ab	X				111	123	VGEIPVAYRKVLL
3	5	HCoV-229E	P0C6X1	ORF1ab				X	161	175	RKPLDYKRQNNLAIE
4	4	MERS-CoV	K9N7C7	ORF1ab				X	177	193	DPKGKYAQNLLKKLIGG
5	1	HCoV-HKU1(N1)	P0C6X2	ORF1ab		X			179	197	DLIISNFKFDDYDFSVEDA
5	1	HCoV-HKU1(N1)	P0C6X2	ORF1ab				X	183	195	----SNFKFDDYDFSVE--
6	7	HCoV-OC43	P0C6X6	ORF1ab	X				187	205	PWVMYLRKRGEKGAYNKDH
7	6	HCoV-NL63	P0C6X5	ORF1ab		X			187	199	LKSGCKLTNAKPP
8	1	HCoV-HKU1(N1)	P0C6X2	ORF1ab				X	205	217	PKGKYSQKAYALL
9	9	SARS-CoV	P0C6X7	ORF1ab		X		X	251	269	HQTPFEIKSAKKFDTFKGE
10	3	SARS-CoV-2	P0DTD1	ORF1ab				X	281	293	--IKTIQPRVEKKKL--
10	3	SARS-CoV	P0C6X7	ORF1ab				X	279	295	SKVKVIQPRVEKKKTEG
11	7	HCoV-OC43	P0C6X6	ORF1ab		X		X	295	313	IVAWHVVRDPRYVMRLQSA
12	6	HCoV-NL63	P0C6X5	ORF1ab				X	359	377	AFLGASVTEDVKFAASTGV
13	9	SARS-CoV	P0C6X7	ORF1ab				X	489	501	DTIKSLDYKSFKT
14	2	SARS-CoV-2	P0DTD1	ORF1ab				X	503	517	VESCGNFKVTKGKAK
14	2	SARS-CoV-2	P0DTD1	ORF1ab		X			505	517	--SCGNFKVTKGKAK
15	5	HCoV-229E	P0C6X1	ORF1ab		X			637	655	DVIDNEIIVKPNISLCVPL
15	5	HCoV-229E	P0C6X1	ORF1ab				X	637	653	DVIDNEIIVKPNISLCV--
16	2	SARS-CoV-2	P0DTD1	ORF1ab			X		691	705	DSIIIGGAKLKALNL
17	7	HCoV-OC43	P0C6X6	ORF1ab		X			723	737	IDGLSCFKIGRRRIC
18	2	SARS-CoV-2	P0DTD1	ORF1ab		X			747	759	LPTEVLTEEVVLK
19	5	HCoV-229E	P0C6X1	ORF1ab				X	753	769	TCAKRFKRWLGILLEAY
20	7	HCoV-OC43	P0C6X6	ORF1ab				X	821	837	VYMAKAGDKYYPVVVDD
21	2	SARS-CoV-2	P0DTD1	ORF1ab				X	831	849	IEVQGYKSVNITFELDERI
22	5	HCoV-229E	P0C6X1	ORF1ab	X				929	941	VDVCEKAIGKKIK
23	1	HCoV-HKU1(N1)	P0C6X2	ORF1ab		X			945	1101	NDDEDVVTGDNDDEDVVTGDNDDEDVVTGDNDDEDVVTGDNDDEDVVTGDNDDEDVVTGDNDDEDVVTGDNDDEDVVTGDNDDEDVVTGDNDDEDVVTGDNDDEDVVTGDNDDEDVVTGDNDDEDVVTGDNDDEDVVTGDNNDEEIVTGDNDDQIVV
24	5	HCoV-229E	P0C6X1	ORF1ab	X				1073	1089	YAMQFFKMGRVAKMIER
25	1	HCoV-HKU1(N1)	P0C6X2	ORF1ab				X	1107	1119	DDIESIYDFDTYK
26	6	HCoV-NL63	P0C6X5	ORF1ab				X	1147	1161	LFWIMPYTKLFQKGE
27	4	MERS-CoV	K9N7C7	ORF1ab	X				1153	1171	GGGIAGAINAASKGAVQKE
27	4	MERS-CoV	K9N7C7	ORF1ab			X		1153	1167	GGGIAGAINAASKGA----
28	9	SARS-CoV	P0C6X7	ORF1ab				X	1169	1185	LDNLKPRVEAPKQEEPP
28	9	SARS-CoV	P0C6X7	ORF1ab		X			1169	1183	LDNLKPRVEAPKQEE--
29	4	MERS-CoV	K9N7C7	ORF1ab			X		1201	1219	HVVGPDARAKQDVSLLSKC
30	1	HCoV-HKU1(N1)	P0C6X2	ORF1ab		X			1239	1251	LKCGFSFDLNGLD
31	4	MERS-CoV	K9N7C7	ORF1ab			X		1283	1295	SYDGLRGAIRKAK
32	1	HCoV-HKU1(N1)	P0C6X2	ORF1ab		X			1323	1343	DGKFVTKFSGDKFDFIVGYGM
33	3	SARS-CoV-2	P0DTD1	ORF1ab		X		X	1423	1435	YFYTSKTTVASLI
33	3	SARS-CoV	P0C6X7	ORF1ab				X	1399	1411	FFYTSKEPVASII
34	1	HCoV-HKU1(N1)	P0C6X2	ORF1ab				X	1401	1413	IAVAAGKKFSKET
35	5	HCoV-229E	P0C6X1	ORF1ab		X			1443	1457	QPKIEPKPVSVIKVA
36	2	SARS-CoV-2	P0DTD1	ORF1ab				X	1525	1537	IEFLKRGDKSVYY
37	5	HCoV-229E	P0C6X1	ORF1ab				X	1627	1641	QQVGVIADKDKDLSG
38	1	HCoV-HKU1(N1)	P0C6X2	ORF1ab				X	1701	1713	ILYQYENLSLADI
39	3	SARS-CoV-2	P0DTD1	ORF1ab				X	1765	1777	VEAVMYMGTLSYE-
39	3	SARS-CoV	P0C6X7	ORF1ab				X	1743	1755	-EAVMYMGTLSYDN
40	4	MERS-CoV	K9N7C7	ORF1ab	X				1879	1891	DSSKPVTKKYTYS----
40	4	MERS-CoV	K9N7C7	ORF1ab				X	1881	1895	--SKPVTKKYTYSFLPK
41	4	MERS-CoV	K9N7C7	ORF1ab		X			1933	1945	TNLNKFNRASLRQ
42	1	HCoV-HKU1(N1)	P0C6X2	ORF1ab				X	1945	1961	CLYLKNLTQTFTSMLTN
43	9	SARS-CoV	P0C6X7	ORF1ab	X				1951	1963	HYSASFKKGAKLL
44	5	HCoV-229E	P0C6X1	ORF1ab				X	1967	1979	GVVLKRSLKYNLK
45	2	SARS-CoV-2	P0DTD1	ORF1ab				X	1993	2005	HVNNATNKATYKP
46	7	HCoV-OC43	P0C6X6	ORF1ab	X				2037	2051	NIIKLSGVKKPFKVE
47	9	SARS-CoV	P0C6X7	ORF1ab				X	2105	2121	AAINSVPWSKILAYVKP
48	9	SARS-CoV	P0C6X7	ORF1ab	X				2191	2203	GINYVKSPKFSKL
49	6	HCoV-NL63	P0C6X5	ORF1ab		X			2215	2227	YVIIDKVDFVNGF
50	5	HCoV-229E	P0C6X1	ORF1ab				X	2351	2367	NMSLAECKRALGLSISD
51	8	HCoV-HKU1(N1)	P0C6X2	ORF1ab				X	2487	2499	--FCYKRNCSVRVKC
51	8	HCoV-OC43	P0C6X6	ORF1ab				X	2397	2411	CLFCYKRNRSLRVKC
52	7	HCoV-OC43	P0C6X6	ORF1ab	X				2585	2597	LSMFDVDKKSLNA
53	6	HCoV-NL63	P0C6X5	ORF1ab				X	2635	2649	NAYYKYDAKNYVRFP
54	2	SARS-CoV-2	P0DTD1	ORF1ab	X				2669	2681	SCNNYMLTYNKVE
55	4	MERS-CoV	K9N7C7	ORF1ab				X	2695	2709	LSDALKRQIRIACRK
56	8	HCoV-HKU1(N1)	P0C6X2	ORF1ab				X	2809	2823	VKTGLKLKLTFNKQE
56	8	HCoV-HKU1(N1)	P0C6X2	ORF1ab	X				2809	2821	VKTGLKLKLTFNK--
56	8	HCoV-OC43	P0C6X6	ORF1ab	X				2721	2733	CKTGLKLKLTYNK--
57	2	SARS-CoV-2	P0DTD1	ORF1ab	X				2729	2743	IRSAAKKNNLPFKLT
57	2	SARS-CoV-2	P0DTD1	ORF1ab		X		X	2729	2741	IRSAAKKNNLPFK--
58	6	HCoV-NL63	P0C6X5	ORF1ab	X				2879	2893	EKLKNYAASYNKYKY
58	6	HCoV-NL63	P0C6X5	ORF1ab			X		2879	2891	EKLKNYAASYNKY--
59	4	MERS-CoV	K9N7C7	ORF1ab		X		X	3045	3057	FYYINKVKRAFAD
60	6	HCoV-NL63	P0C6X5	ORF1ab		X			3121	3135	YGNFDDQPSLQVESA
60	6	HCoV-NL63	P0C6X5	ORF1ab				X	3121	3133	YGNFDDQPSLQVE--
61	11	SARS-CoV-2	P0DTD1	ORF1ab			X		3202	3214	-TQYNRYLALYNKY-
61	11	SARS-CoV-2	P0DTD1	ORF1ab	X				3203	3215	--QYNRYLALYNKYK
61	11	SARS-CoV	P0C6X7	ORF1ab			X		3179	3191	-TQYNRYLALYNKY-
61	11	SARS-CoV	P0C6X7	ORF1ab	X				3180	3192	--QYNRYLALYNKYK
61	11	HCoV-OC43	P0C6X6	ORF1ab			X		3183	3195	DVAFNRYLSLYNK--
62	3	SARS-CoV-2	P0DTD1	ORF1ab				X	3307	3322	-CTSEDMLNPNYEDLLI
62	3	SARS-CoV	P0C6X7	ORF1ab				X	3283	3299	ICTAEDMLNPNYEDLLI
63	4	MERS-CoV	K9N7C7	ORF1ab				X	3289	3307	VMCPADQLSDPNYDALLIS
64	1	HCoV-HKU1(N1)	P0C6X2	ORF1ab				X	3335	3351	SGIVKMVSPTSKIEPCI
65	7	HCoV-OC43	P0C6X6	ORF1ab				X	3341	3357	NSRTPKYTFGVVKPGET
66	1	HCoV-HKU1(N1)	P0C6X2	ORF1ab	X				3627	3639	VYQQLAGVKLQSK
67	6	HCoV-NL63	P0C6X5	ORF1ab				X	3637	3653	QLIKQLKRAMNIAKSEF
68	5	HCoV-229E	P0C6X1	ORF1ab		X			3637	3651	GMPSFVAYETARQEY
69	4	MERS-CoV	K9N7C7	ORF1ab				X	3651	3663	VANWLAPTNAYMR
70	5	HCoV-229E	P0C6X1	ORF1ab	X				3657	3669	NGSSPQIIKQLKK
71	3	SARS-CoV-2	P0DTD1	ORF1ab				X	3827	3843	GLLPPKNSIDAFKLNIK-
71	3	SARS-CoV	P0C6X7	ORF1ab				X	3805	3821	-LLPPKSSIDAFKLNIKL
72	7	HCoV-OC43	P0C6X6	ORF1ab		X			3833	3845	SQFQSKLTDVKCA
73	6	HCoV-NL63	P0C6X5	ORF1ab		X		X	3839	3851	YAYISNKADLKFV
74	4	MERS-CoV	K9N7C7	ORF1ab				X	3887	3899	ATDPSEAFEKFVS
75	16	SARS-CoV-2	P0DTD1	ORF1ab		X		X	4227	4239	YLYFIKGLNNLNR
75	16	SARS-CoV	P0C6X7	ORF1ab		X		X	4204	4216	YLYFIKGLNNLNR
75	16	HCoV-229E	P0C6X1	ORF1ab		X		X	3907	3919	YLYFVKNLNNLRR
76	3	SARS-CoV-2	P0DTD1	ORF1ab		X			3933	3950	EMLDNRATLQAIASEFSS
76	3	SARS-CoV	P0C6X7	ORF1ab		X			3910	3927	EMLDNRATLQAIASEFSS
77	3	SARS-CoV-2	P0DTD1	ORF1ab		X			3972	3984	DSEVVLKKLKKSL---
77	3	SARS-CoV-2	P0DTD1	ORF1ab				X	3975	3987	---VVLKKLKKSLNVA
77	3	SARS-CoV	P0C6X7	ORF1ab		X			3949	3961	DSEVVLKKLKKSL---
77	3	SARS-CoV	P0C6X7	ORF1ab				X	3952	3964	---VVLKKLKKSLNVA
78	4	MERS-CoV	K9N7C7	ORF1ab				X	3959	3971	TSPQVLKALQKAV
79	7	HCoV-OC43	P0C6X6	ORF1ab		X			4171	4183	LKYTKILKDDGNF
80	6	HCoV-NL63	P0C6X5	ORF1ab		X			4173	4185	EQNCDVLKEVLVL
81	6	HCoV-NL63	P0C6X5	ORF1ab		X			4213	4225	ASLGKIVARAMLK
82	8	HCoV-HKU1(N1)	P0C6X2	ORF1ab		X			4339	4355	FSVDPKKTYLDYIQQGG
82	8	HCoV-OC43	P0C6X6	ORF1ab		X			4255	4267	----PKKTYLDFIQQGG
83	10	HCoV-NL63	P0C6X5	ORF1ab		X			4291	4307	ECFVKSDIFGSDFKTFD
83	10	HCoV-NL63	P0C6X5	ORF1ab				X	4293	4307	--FVKSDIFGSDFKTFD
83	10	HCoV-229E	P0C6X1	ORF1ab		X		X	4317	4331	-CFMKSDIFGQDFKTF-
84	14	MERS-CoV	K9N7C7	ORF1ab				X	4791	4803	--GNFNQDFYDFVVS--
84	14	HCoV-HKU1(N1)	P0C6X2	ORF1ab				X	4865	4879	-PGNFNQDFYEFVKSK-
84	14	HCoV-OC43	P0C6X6	ORF1ab				X	4777	4789	-PGNFNQDFYDFVL---
84	14	HCoV-NL63	P0C6X5	ORF1ab		X		X	4449	4465	KPGHFNEEFYNFLRLRG
84	14	HCoV-229E	P0C6X1	ORF1ab		X		X	4475	4489	-PGHFNKEFYDFLRSQ-
85	10	HCoV-NL63	P0C6X5	ORF1ab				X	4487	4499	AVKDFDFYRYNKP---
85	10	HCoV-229E	P0C6X1	ORF1ab				X	4513	4527	-IKDFDYYRYNRPTML
86	1	HCoV-HKU1(N1)	P0C6X2	ORF1ab				X	4519	4541	DGNKLDKFFVVKRTNLEVYNKEK
86	1	HCoV-HKU1(N1)	P0C6X2	ORF1ab		X	X		4527	4541	--------FVVKRTNLEVYNKEK
87	12	SARS-CoV-2	P0DTD1	ORF1ab				X	4931	4946	ITQMNLKYAISAKNRA
87	12	SARS-CoV-2	P0DTD1	ORF1ab		X			4933	4945	--QMNLKYAISAKNR-
87	12	SARS-CoV	P0C6X7	ORF1ab				X	4908	4923	ITQMNLKYAISAKNRA
87	12	SARS-CoV	P0C6X7	ORF1ab		X			4910	4922	--QMNLKYAISAKNR-
87	12	MERS-CoV	K9N7C7	ORF1ab				X	4917	4932	MTQMNLKYAISAKNRA
87	12	MERS-CoV	K9N7C7	ORF1ab		X			4919	4931	--QMNLKYAISAKNR-
87	12	HCoV-HKU1(N1)	P0C6X2	ORF1ab				X	4993	5007	-TQMNLKYAISAKNRA
87	12	HCoV-HKU1(N1)	P0C6X2	ORF1ab		X			4994	5006	--QMNLKYAISAKNR-
87	12	HCoV-OC43	P0C6X6	ORF1ab				X	4905	4919	-TQMNLKYAISAKNRA
87	12	HCoV-OC43	P0C6X6	ORF1ab		X			4906	4918	--QMNLKYAISAKNR-
87	12	HCoV-NL63	P0C6X5	ORF1ab				X	4580	4592	---LNLKYAISGKERA
87	12	HCoV-229E	P0C6X1	ORF1ab				X	4605	4617	---LNLKYAISGKERA
88	8	HCoV-HKU1(N1)	P0C6X2	ORF1ab		X			4723	4735	LVQYDFTDYKLEL
88	8	HCoV-OC43	P0C6X6	ORF1ab		X			4635	4647	LVQYDFTDYKLEL
89	10	HCoV-NL63	P0C6X5	ORF1ab				X	4815	4831	ADISAFKATLYYQNNVF
89	10	HCoV-229E	P0C6X1	ORF1ab				X	4840	4855	ADISAFKATLYYQNGV-
90	17	SARS-CoV-2	P0DTD1	ORF1ab			X		4888	4900	NNLDKSAGFPFNK----
90	17	SARS-CoV	P0C6X7	ORF1ab			X		4865	4877	NNLDKSAGFPFNK----
90	17	HCoV-HKU1(N1)	P0C6X2	ORF1ab				X	4953	4965	----KSAGYPFNKFGKA
90	17	HCoV-OC43	P0C6X6	ORF1ab				X	4865	4877	----KSAGYPFNKFGKA
91	3	SARS-CoV-2	P0DTD1	ORF1ab		X			4967	4984	LLKSIAATRGATVVIGTS
91	3	SARS-CoV-2	P0DTD1	ORF1ab				X	4968	4981	-LKSIAATRGATVVI---
91	3	SARS-CoV	P0C6X7	ORF1ab		X			4944	4961	LLKSIAATRGATVVIGTS
91	3	SARS-CoV	P0C6X7	ORF1ab				X	4945	4958	-LKSIAATRGATVVI---
92	6	HCoV-NL63	P0C6X5	ORF1ab		X			5029	5041	DVKKLYLGGLNYY
93	10	HCoV-NL63	P0C6X5	ORF1ab				X	5085	5099	TDVRDYKLANDVKDT-
93	10	HCoV-229E	P0C6X1	ORF1ab				X	5111	5125	-DIRDYKLANDAKESL
94	5	HCoV-229E	P0C6X1	ORF1ab				X	5091	5109	SALGSMDIDVFNKLSTSDW
95	4	MERS-CoV	K9N7C7	ORF1ab		X			5113	5127	TSPDPKFVDKYYAFL
96	1	HCoV-HKU1(N1)	P0C6X2	ORF1ab				X	5171	5187	LSIRNLQKRLYSNVYRT
96	1	HCoV-HKU1(N1)	P0C6X2	ORF1ab		X			5175	5187	----NLQKRLYSNVYRT
97	3	SARS-CoV-2	P0DTD1	ORF1ab				X	5258	5270	AYPLTKHPNQEYA
97	3	SARS-CoV	P0C6X7	ORF1ab				X	5235	5247	AYPLTKHPNQEYA
98	6	HCoV-NL63	P0C6X5	ORF1ab				X	5239	5251	YYQLIGKQKITTI
99	8	HCoV-HKU1(N1)	P0C6X2	ORF1ab				X	5553	5567	--ETGKVKPPLNKNYVF
99	8	HCoV-OC43	P0C6X6	ORF1ab				X	5463	5479	SWEIGKVKPPLNKNYVF
100	3	SARS-CoV-2	P0DTD1	ORF1ab			X		5504	5520	YVFTGYRVTKNSKVQIG
100	3	SARS-CoV	P0C6X7	ORF1ab			X		5481	5497	YVFTGYRVTKNSKVQIG
101	19	SARS-CoV-2	P0DTD1	ORF1ab		X			5851	5863	GLPTQTVDSSQGS----
101	19	SARS-CoV	P0C6X7	ORF1ab		X			5828	5840	GLPTQTVDSSQGS----
101	19	MERS-CoV	K9N7C7	ORF1ab		X			5841	5853	----QTVDSSQGSEYQY
101	19	HCoV-NL63	P0C6X5	ORF1ab		X			5501	5513	---IQTVDSSQGSEYD-
102	3	SARS-CoV-2	P0DTD1	ORF1ab		X			5663	5675	RVECFDKFKVNST
102	3	SARS-CoV	P0C6X7	ORF1ab		X			5640	5652	RVECFDKFKVNST
103	8	HCoV-HKU1(N1)	P0C6X2	ORF1ab				X	5901	5917	SQNYVAKRVLGVQTQTV
103	8	HCoV-OC43	P0C6X6	ORF1ab				X	5813	5829	SQNFAAKRVLGLQTQTV
104	6	HCoV-NL63	P0C6X5	ORF1ab		X			5981	5995	VNKHAFHTPAYDKRA
105	15	MERS-CoV	K9N7C7	ORF1ab				X	6451	6465	-EGELPVAVVNDKIFT
105	15	HCoV-NL63	P0C6X5	ORF1ab				X	6103	6117	VDGELPVAVVNDKVF-
106	10	HCoV-NL63	P0C6X5	ORF1ab				X	6139	6155	---AFELFAKRKMGLTPPLS
106	10	HCoV-229E	P0C6X1	ORF1ab				X	6161	6179	TNIAFELFAKRKVGLTPPL-
106	10	HCoV-229E	P0C6X1	ORF1ab			X		6161	6173	TNIAFELFAKRKV-------
107	6	HCoV-NL63	P0C6X5	ORF1ab				X	6259	6271	YIYVRKNGQFQDH
108	3	SARS-CoV-2	P0DTD1	ORF1ab				X	6511	6527	-AKRNIKPVPEVKILNNL-
108	3	SARS-CoV	P0C6X7	ORF1ab				X	6487	6505	WAKRNIKPVPEIKILNNLG
109	3	SARS-CoV-2	P0DTD1	ORF1ab			X	X	6621	6637	GEAVKTQFNYYKKVDGV---
109	3	SARS-CoV	P0C6X7	ORF1ab				X	6599	6617	-ESVKTQFNYFKKVDGIIQQ
109	3	SARS-CoV	P0C6X7	ORF1ab		X			6605	6617	-------FNYFKKVDGIIQQ
110	4	MERS-CoV	K9N7C7	ORF1ab				X	6605	6617	FYLYKKVNNEFID
111	1	HCoV-HKU1(N1)	P0C6X2	ORF1ab				X	6635	6647	EAFRKARNGVFIS
112	1	HCoV-HKU1(N1)	P0C6X2	ORF1ab				X	6665	6681	LNGVIVDKVGELKVEFW
113	1	HCoV-HKU1(N1)	P0C6X2	ORF1ab				X	6785	6803	LHLLIGLFRRKKKSNLLIQ
114	3	SARS-CoV-2	P0DTD1	ORF1ab				X	6933	6951	KTKNVTKENDSKEGFFTYI
114	3	SARS-CoV	P0C6X7	ORF1ab				X	6911	6927	-TKHVTKENDSKEGFFTY-
115	1	HCoV-HKU1(N1)	Q5MQD1	HE		X			186	203	PLCLFKSNFSQYYYNIDT
116	5	HCoV-229E	P15423	S		X			53	73	AFNNWFLLTNTSSVVDGVVRS
117	1	HCoV-HKU1(N1)	Q5MQD0	S				X	79	93	LKGTTYLSTLWYQKP
118	8	HCoV-HKU1(N1)	Q5MQD0	S		X			97	111	-DFNNGIFSRVKNTKL-----
118	8	HCoV-OC43	P36334	S		X			97	115	SDFINGIFAKVKNTKVIKD--
118	8	HCoV-OC43	P36334	S				X	99	117	--FINGIFAKVKNTKVIKDRV
119	2	SARS-CoV-2	P0DTC2	S			X		139	151	PFLGVYYHKNNKS
120	5	HCoV-229E	P15423	S			X		179	191	TSAFVGALPKTVR
121	8	HCoV-HKU1(N1)	Q5MQD0	S		X			193	205	VSTDWLYFHFYQE--
121	8	HCoV-OC43	P36334	S		X			207	221	VNADYLYFHFYQEGG
122	1	HCoV-HKU1(N1)	Q5MQD0	S				X	257	273	WVTPLSKRQYLLKFDNR
123	3	SARS-CoV-2	P0DTC2	S				X	307	321	TVEKGIYQTSNFRVQ-
123	3	SARS-CoV	P59594	S				X	295	309	-IDKGIYQTSNFRVVP
124	2	SARS-CoV-2	P0DTC2	S			X		347	359	FASVYAWNRKRIS
125	5	HCoV-229E	P15423	S				X	441	459	VTLDKCTKYNIYDVSGVGV
126	2	SARS-CoV-2	P0DTC2	S		X	X		451	467	YLYRLFRKSNLKPFERD
126	2	SARS-CoV-2	P0DTC2	S				X	453	465	--YRLFRKSNLKPFE--
127	6	HCoV-NL63	Q6Q1S2	S		X			453	469	GLQDGFYSANFLDDNVL
127	6	HCoV-NL63	Q6Q1S2	S				X	453	467	GLQDGFYSANFLDDN--
128	4	MERS-CoV	K9N5Q8	S	X	X			497	509	YSYINKCSRFLSD
129	5	HCoV-229E	P15423	S		X			523	541	GFSNVVELPKFFYASNGTY
129	5	HCoV-229E	P15423	S				X	525	541	--SNVVELPKFFYASNGTY
130	2	SARS-CoV-2	P0DTC2	S				X	533	547	LVKNKCVNFNFNGLT
131	2	SARS-CoV-2	P0DTC2	S				X	553	571	TESNKKFLPFQQFGRDIAD
132	2	SARS-CoV-2	P0DTC2	S				X	573	589	TDAVRDPQTLEILDITP
133	2	SARS-CoV-2	P0DTC2	S		X			593	613	GGVSVITPGTNTSNQVAVLYQ
133	2	SARS-CoV-2	P0DTC2	S				X	595	613	--VSVITPGTNTSNQVAVLYQ
134	6	HCoV-NL63	Q6Q1S2	S				X	623	641	VLNNCTKYNIYDYVGTGII
135	12	SARS-CoV-2	P0DTC2	S				X	811	831	KPSKRSFIEDLLFNKVTLADA------
135	12	SARS-CoV-2	P0DTC2	S			X		819	831	--------EDLLFNKVTLADA------
135	12	SARS-CoV-2	P0DTC2	S		X			823	837	------------FNKVTLADAGFIKQY
135	12	SARS-CoV	P59594	S				X	793	813	KPTKRSFIEDLLFNKVTLADA------
135	12	SARS-CoV	P59594	S			X		801	813	--------EDLLFNKVTLADA------
135	12	MERS-CoV	K9N5Q8	S				X	883	903	SRSARSAIEDLLFDKVTIADP------
135	12	MERS-CoV	K9N5Q8	S			X		889	901	------AIEDLLFDKVTIA--------
135	12	HCoV-HKU1(N1)	Q5MQD0	S				X	901	920	-SSSRSFFEDLLFDKVKLSDV------
135	12	HCoV-HKU1(N1)	Q5MQD0	S			X		907	920	-------FEDLLFDKVKLSDV------
135	12	HCoV-OC43	P36334	S				X	899	919	KASSRSAIEDLLFDKVKLSDV------
135	12	HCoV-OC43	P36334	S			X		905	919	------AIEDLLFDKVKLSDV------
135	12	HCoV-NL63	Q6Q1S2	S				X	867	885	-IAGRSALEDLLFSKVVTSG-------
135	12	HCoV-NL63	Q6Q1S2	S			X		869	885	---GRSALEDLLFSKVVTSG-------
135	12	HCoV-229E	P15423	S				X	685	705	RVAGRSAIEDILFSKLVTSGL------
135	12	HCoV-229E	P15423	S			X		691	703	------AIEDILFSKLVTS--------
136	2	SARS-CoV-2	P0DTC2	S		X			703	715	NSVAYSNNSIAIP
137	13	HCoV-HKU1(N1)	Q5MQD0	S				X	751	779	SSSSSRRKRRSISASYRFVTFEPFNVSFV
137	13	HCoV-HKU1(N1)	Q5MQD0	S		X			761	779	----------SISASYRFVTFEPFNVSFV
137	13	HCMV	P17151	UL112/UL113				X	617	629	SSSSSRRSRRRNN----------------
138	3	SARS-CoV-2	P0DTC2	S				X	775	809	DKNTQEVFAQVKQIYKTPPIKDFGGFNFSQILPDP
138	3	SARS-CoV	P59594	S				X	757	773	DRNTREVFAQVKQMYKT------------------
138	3	SARS-CoV	P59594	S				X	779	791	----------------------FGGFNFSQILPDP
139	7	HCoV-OC43	P36334	S		X		X	759	777	AITTGYRFTNFEPFTVNSV
140	2	SARS-CoV-2	P0DTC2	S			X		765	783	RALTGIAVEQDKNTQEVFA
141	9	SARS-CoV	P59594	S				X	903	915	KQIANQFNKAISQ
142	3	SARS-CoV-2	P0DTC2	S	X				1029	1041	MSECVLGQSKRVD
142	3	SARS-CoV	P59594	S	X				1011	1023	MSECVLGQSKRVD
143	1	HCoV-HKU1(N1)	Q5MQD0	S			X		1043	1055	ALNSLLQQLFNKF
144	5	HCoV-229E	P15423	S		X			1049	1065	NYTVPDLVVEQYNQTIL
145	11	SARS-CoV-2	P0DTC2	S				X	1143	1161	PELDSFKEELDKYFKNHTS
145	11	SARS-CoV-2	P0DTC2	S			X		1143	1155	PELDSFKEELDKY------
145	11	SARS-CoV	P59594	S				X	1125	1143	PELDSFKEELDKYFKNHTS
145	11	SARS-CoV	P59594	S			X		1125	1137	PELDSFKEELDKY------
145	11	HCoV-OC43	P36334	S				X	1229	1245	-NLPDFKEELDQWFKNQT-
146	4	MERS-CoV	K9N5Q8	S	X				1167	1179	PVNGYFIKTNNTR
147	4	MERS-CoV	K9N5Q8	S				X	1227	1243	TGIDFQDELDEFFKNVS
148	3	SARS-CoV-2	P0DTC2	S				X	1251	1269	GSCCKFDEDDSEPVLKGVK
148	3	SARS-CoV	P59594	S				X	1233	1251	GSCCKFDEDDSEPVLKGVK
149	6	HCoV-NL63	Q6Q1S2	S		X		X	1341	1356	GSTKLPYYEFEKVHVQ
150	2	SARS-CoV-2	P0DTC3	ORF3a				X	11	25	GTVTLKQGEIKDATP
151	2	SARS-CoV-2	P0DTC3	ORF3a		X		X	63	75	ITLKKRWQLALSK
152	2	SARS-CoV-2	P0DTC3	ORF3a				X	181	195	EHDYQIGGYTEKWES
153	3	SARS-CoV-2	P0DTC3	ORF3a				X	253	273	SGVVNPVMEPIYDEPTTTTSV
153	3	SARS-CoV	P59632	ORF3a				X	253	267	-GVANPAMDPIYDEPT-----
154	5	HCoV-229E	P19739	ORF4a				X	23	37	VSAEVSRQVIQDVKD
155	4	MERS-CoV	K9N643	ORF4b				X	29	45	TKKLRYVKRRFSLLRPE
156	4	MERS-CoV	K9N643	ORF4b				X	55	69	HYVRVTFSDPNMWYL
157	1	HCoV-HKU1(N1)	Q5MQC7	M		X		X	1	15	MNKSFLPQFTSDQAV
158	3	SARS-CoV-2	P0DTC5	M				X	157	205	GRCDIKDLPKEITVATSRTLSYYKLGASQRVAGDSGFAAYSRYRIGNYK
158	3	SARS-CoV	P59596	M				X	156	201	GRCDIKDLPKEITVATSRTLSYYKLGASQRVGTDSGFAAYNRYRIG---
159	4	MERS-CoV	K9N4V7	N				X	13	37	ADNNDITNTNLSRGRGRNPKPRAAP
159	4	MERS-CoV	K9N4V7	N		X			13	31	ADNNDITNTNLSRGRGRNP------
160	1	HCoV-HKU1(N1)	Q5MQC5	N		X			13	25	ESSRKLLGLTNLS
161	3	SARS-CoV-2	P0DTC9	N				X	19	50	GPSDSTGSNQNGERSGARSKQRRPQGLPNNTA
161	3	SARS-CoV-2	P0DTC9	N			X		27	45	--------NQNGERSGARSKQRRPQGL-----
161	3	SARS-CoV	P59595	N	X		X		27	47	-------NNQNGGRNGARPKQRRPQGLP----
161	3	SARS-CoV	P59595	N				X	35	51	---------------GARPKQRRPQGLPNNTA
162	5	HCoV-229E	P15130	N				X	41	57	RNLVPINKKDKNKLIGY
163	7	HCoV-OC43	Q4VID0	N				X	47	63	LELLSFKRERSLSLQKD
164	2	SARS-CoV-2	P0DTC9	N		X			67	79	PRGQGVPINTNSS
165	8	HCoV-HKU1(N1)	Q5MQC6	N				X	105	119	RRSFKTADGQQKQLL-
165	8	HCoV-OC43	P33469	N				X	107	121	-GSFKTADGNQRQLLP
166	18	SARS-CoV-2	P0DTC9	N				X	179	199	--GSQASSRSSSRSRNSSRNSTP
166	18	SARS-CoV	P59595	N				X	180	197	--GSQASSRSSSRSRGNSRN---
166	18	HCoV-NL63	Q6Q1R8	N				X	145	157	NNSSRASSRSSTR----------
167	7	HCoV-OC43	Q4VID0	N	X				149	161	MRLFRLGFRLARY
168	1	HCoV-HKU1(N1)	Q5MQC5	N	X				151	165	PMFRQGILLLKKLSL
169	3	SARS-CoV-2	P0DTC9	N				X	157	175	IVLQLPQGTTLPKGFYAEG
169	3	SARS-CoV	P59595	N				X	159	176	-VLQLPQGTTLPKGFYAEG
170	6	HCoV-NL63	Q6Q1R8	N				X	161	173	RDSSRSTSRQQSR
171	5	HCoV-229E	P15130	N			X		191	215	KSLGFDKPQEKDKKSAKTGTPKPSR
172	2	SARS-CoV-2	P0DTC9	N				X	201	215	SSRGTSPARMAGNGG
173	6	HCoV-NL63	Q6Q1R8	N		X		X	209	225	GTSTPKKPNKPLSQPRA
174	3	SARS-CoV-2	P0DTC9	N				X	221	261	LLLLDRLNQLESKMSGKGQQQQGQTVTKKSAAEASKKPRQK--
174	3	SARS-CoV-2	P0DTC9	N			X		245	263	------------------------TVTKKSAAEASKKPRQKRT
174	3	SARS-CoV	P59595	N				X	222	262	LLLLDRLNQLESKVSGKGQQQQGQTVTKKSAAEASKKPRQK--
174	3	SARS-CoV	P59595	N			X		246	264	------------------------TVTKKSAAEASKKPRQKRT
175	4	MERS-CoV	K9N4V7	N				X	235	251	PKVITKKDAAAAKNKMR
176	7	HCoV-OC43	P33469	N				X	257	277	HTAKEVRQKILNKPRQKRSPN
176	7	HCoV-OC43	P33469	N			X		261	273	----EVRQKILNKPRQK----
177	2	SARS-CoV-2	P0DTC9	N				X	335	351	GAIKLDDKDPNFKDQVI
178	7	HCoV-OC43	P33469	N			X		335	347	QNLSGNPDEPQKD
179	6	HCoV-NL63	Q6Q1R8	N		X		X	351	367	LNASIPESKPLADDDSA
180	3	SARS-CoV-2	P0DTC9	N				X	357	411	IDAYKTFPPTEPKKDKKKKADETQALPQRQKKQQTVTLLPAADLDDFSKQLQQSM
180	3	SARS-CoV-2	P0DTC9	N			X		358	391	-DAYKTFPPTEPKKDKKKKADETQALPQRQKKQQT--------------------
180	3	SARS-CoV-2	P0DTC9	N	X				358	374	-DAYKTFPPTEPKKDKKK-------------------------------------
180	3	SARS-CoV	P59595	N				X	358	391	IDAYKTFPPTEPKKDKKKKTDEAQPLPQRQKKQP---------------------
180	3	SARS-CoV	P59595	N	X		X		359	375	-DAYKTFPPTEPKKDKKK-------------------------------------
180	3	SARS-CoV	P59595	N			X		379	393	---------------------EAQPLPQRQKKQPTV-------------------
181	4	MERS-CoV	K9N4V7	N				X	359	373	KTFPKKEKKQKAPKE
182	5	HCoV-229E	P15130	N				X	373	385	PVRDEVSIETDII
183	1	HCoV-HKU1(N1)	Q5MQC6	N		X			383	397	DSDSLSSKPQRKRGV--------
183	1	HCoV-HKU1(N1)	Q5MQC6	N	X				389	405	------SKPQRKRGVKQLPEQFD
184	7	HCoV-OC43	P33469	N		X			383	397	QDGMMNMSPKPQRQR
185	1	HCoV-HKU1(N1)	Q5MQC6	N		X			399	411	QLPEQFDSLNLSA
186	2	SARS-CoV-2	P0DTD2	ORF9b		X			53	69	SLNMARKTLNSLEDKAF
* Refers to the bar number the alignment cluster is associatied with in Figure 4.
