## Supplementary Table 2. Homology clustering alignments of human cytomegalovirus and ebolavirus high-fidelity regions for "Profiling of linear B-cell epitopes against human coronaviruses in pooled sera sampled early in the COVID-19 pandemic"

### Sheet: Sheet1
Supplementary Table 2. Homology clustering alignments of human cytomegalovirus and ebolavirus high-fidelity regions
Align ID	Organism	UniProt ID	Gene	Pre-pandemic IgA	Pre-pandemic IgG	Pandemic IgA	Pandemic IgG	Start	End	Alignment
5	HCMV	P08318	UL32				X	593	667	--ILTPTPVNPSTAPAPAPTPTFAGTQTPVNGNSPWAPTAPLPGDMNPANWPRERAWALKNPHLAYNPFRMPTTSTA
5	HCMV	P08318	UL32		X			591	621	AAILTPTPVNPSTAPAPAPTPTFAGTQTPVN----------------------------------------------
5	HCMV	P08318	UL32		X			623	645	--------------------------------NSPWAPTAPLPGDMNPANWPRER----------------------
5	HCMV	P08318	UL32		X			653	665	--------------------------------------------------------------HLAYNPFRMPTTS--
6	HCMV	P08318	UL32				X	937	1048	--TTPTYPAVTTVYPPSSTAKSSVSNAPPVASPSILKPGASAALQSRRSTGTAAVGSPVKSTTGMKTVAFDLSSPQKSGTGPQPGSAGMGGAKTPSDAVQNILQKIEKIKNTEE
6	HCMV	P08318	UL32		X			943	987	--------AVTTVYPPSSTAKSSVSNAPPVASPSILKPGASAALQSRRSTGTA-------------------------------------------------------------
6	HCMV	P08318	UL32		X			991	1023	--------------------------------------------------------SPVKSTTGMKTVAFDLSSPQKSGTGPQPGSAGM-------------------------
6	HCMV	P08318	UL32		X			1025	1045	GAKTP------------------------------------------------------------------------------------------SDAVQNILQKIEKIKN---
8	HCMV	P08318	UL32				X	507	583	RVRRDSAWDVRPLTETRGDLFSGDEDSDSSDGYPPNRQDPRFTDTLVDITDTETSAKPPVTTAYKFEQPTLTFGAGV--
8	HCMV	P08318	UL32		X			519	551	------------LTETRGDLFSGDEDSDSSDGYPPNRQDPRFTDT----------------------------------
8	HCMV	P08318	UL32		X			559	585	----------------------------------------------------ETSAKPPVTTAYKFEQPTLTFGAGVNV
9	HCMV	P08318	UL32				X	675	711	TPRRPSTPRAAVTQTASRDAADEVWALRDQTAESPVE
9	HCMV	P08318	UL32		X			695	711	--------------------ADEVWALRDQTAESPVE
9	HCMV	P08318	UL32		X			675	689	TPRRPSTPRAAVTQT----------------------
22	HCMV	P06725	UL83				X	389	435	DEGAAQGDDDVWTSGSDSDEELVTTERKTPRVTGGGAMAGASTSAGR
22	HCMV	P06725	UL83		X			405	419	----------------DSDEELVTTERKTPR----------------
23	HCMV	P06725	UL83				X	453	473	RGRLKAESTVAPEEDTDEDSD
23	HCMV	P06725	UL83		X			455	469	--RLKAESTVAPEEDTD----
24	HCMV	P08318	UL32		X			885	939	APPSPVKGRGSRVGVPSLKPTLGGKAVVGRPPSVPVSGSAPGRLSGSSRAASTTP
24	HCMV	P08318	UL32				X	885	933	APPSPVKGRGSRVGVPSLKPTLGGKAVVGRPPSVPVSGSAPGRLSGSSR------
25	HCMV	P08318	UL32				X	361	379	RSAAVGYYDEEEKRRERQK
25	HCMV	P08318	UL32		X			363	379	--AAVGYYDEEEKRRERQK
26	HCMV	P09703	US27				X	315	351	CCVKQEIPYQDIDIELQKDIQRRAKHTKRTHYDRKNA
26	HCMV	P09703	US27		X			321	337	------IPYQDIDIELQKDIQRR--------------
27	HCMV	P13200	UL99		X			45	75	EGEDDDDGEDDDNEERQQKLRLCGSGCGGND
27	HCMV	P13200	UL99				X	49	75	----DDDGEDDDNEERQQKLRLCGSGCGGND
28	HCMV	P13200	UL99				X	87	117	DGSKKNAVRSTFREDKAPKPSKQSKKKKKPS
28	HCMV	P13200	UL99		X			87	103	DGSKKNAVRSTFREDKA--------------
29	HCMV	P13200	UL99				X	131	190	TDDLDEEDTSIYLSPPPVPPVQVVAKRLPRPDTPRTPRQKKISQRPPTPGTKKPAASLPF
29	HCMV	P13200	UL99		X			131	187	TDDLDEEDTSIYLSPPPVPPVQVVAKRLPRPDTPRTPRQKKISQRPPTPGTKKPAAS---
30	HCMV	P13202	UL123				X	47	73	--------QLSLGDPLFPELAEESLKTFEQVTEDC
30	HCMV	P19893	UL122				X	47	73	--------QLSLGDPLFPELAEESLKTFEQVTEDC
30	HCMV	P13202	UL123		X			39	63	MLRKEVNSQLSLGDPLFPELAEESL----------
30	HCMV	P19893	UL122		X			39	63	MLRKEVNSQLSLGDPLFPELAEESL----------
31	HCMV	P16789	UL98				X	283	297	YKYLRKKEDPFVQNV
31	HCMV	P16789	UL98	X	X			283	295	YKYLRKKEDPFVQ--
32	HCMV	P16790	UL44				X	397	433	GLDRNSGNYFNDAKEESDSEDSVTFEFVPNTKKQKCG
32	HCMV	P16790	UL44		X			399	417	--DRNSGNYFNDAKEESDSED----------------
33	HCMV	P16823	UL71				X	331	361	PPPQIPFVGSARELRGVKKKKPTAAALLSSA
33	HCMV	P16823	UL71		X			337	361	------FVGSARELRGVKKKKPTAAALLSSA
34	HCMV	P16823	UL71				X	267	301	VQQQPPVEPVQQQPQGRGSHRRRYKESAPQETLPT
34	HCMV	P16823	UL71		X			283	299	----------------RGSHRRRYKESAPQETL--
35	HCMV	P17147	DBP	X				405	421	ARKVLKFQGAPLKDERY
35	HCMV	P17147	DBP			X		405	417	ARKVLKFQGAPLK----
47	HCMV	P06473	gB				X	65	85	HRANETIYNTTLKYGDVVGVN
47	HCMV	P06473	gB		X			67	83	--ANETIYNTTLKYGDVVG--
48	HCMV	P06473	gB				X	807	825	LQAPPSYEESVYNSGRKGP
48	HCMV	P06473	gB		X			811	825	----PSYEESVYNSGRKGP
49	HCMV	P08318	UL32				X	793	831	TVTSTPVQGRLEKQVSGTPSTVPATLLQPQPASSKTTSS
49	HCMV	P08318	UL32		X			793	827	TVTSTPVQGRLEKQVSGTPSTVPATLLQPQPASSK----
50	HCMV	P13200	UL99				X	15	33	TTPGEPLKDALGRQVSLRS
50	HCMV	P13200	UL99		X			17	33	--PGEPLKDALGRQVSLRS
51	HCMV	P69338	UL132				X	221	251	EEDPIRYYVSVYDELTASEMEEPSNSTSWQI
51	HCMV	P69338	UL132		X			221	239	EEDPIRYYVSVYDELTASE------------
58	HCMV	P08318	UL32		X			433	453	DDDDDEKNIFTPIKKPGTSGK
58	HCMV	P08318	UL32				X	435	453	--DDDEKNIFTPIKKPGTSGK
59	HCMV	P13202	UL123		X			1	21	MESSAKRKMDPDNPDEGPSSK
59	HCMV	P19893	UL122		X			1	21	MESSAKRKMDPDNPDEGPSSK
59	HCMV	P13202	UL123				X	1	19	MESSAKRKMDPDNPDEGPS--
59	HCMV	P19893	UL122				X	1	19	MESSAKRKMDPDNPDEGPS--
60	HCMV	P16732	TRM3		X			83	101	LLFHERLKSALDKLTFRPC
60	HCMV	P16732	TRM3	X				85	99	--FHERLKSALDKLTFR--
61	HCMV	P16753	UL80		X		X	695	708	LNRRIFVAALNKLE
61	HCMV	P16753	UL80	X				695	707	LNRRIFVAALNKL-
62	HCMV	P16761	UL25				X	85	101	------KPSEKKRSSSRRQPQIA
62	HCMV	P16761	UL25			X		79	93	GTGAAKKPSEKKRSS--------
63	HCMV	P16761	UL25				X	107	127	GSPATPKAGKSPKVSRPPSVP
63	HCMV	P16761	UL25		X			111	127	----TPKAGKSPKVSRPPSVP
64	HCMV	P16808	IRL10				X	131	151	HAAKKQNIYERIPYRPSRQKD
64	HCMV	P16808	IRL10		X			131	147	HAAKKQNIYERIPYRPS----
65	HCMV	P16828	UL107		X			69	89	FVVNRLLPRTRSTTKPSCSFA
65	HCMV	P16828	UL107				X	73	85	----RLLPRTRSTTKPS----
66	HCMV	P21602	TRL14				X	163	186	HRIPKKPHYTKLPKYDPDEFWTKA
66	HCMV	P21602	TRL14		X			169	186	------PHYTKLPKYDPDEFWTKA
74	HCMV	P16752	UL79				X	201	215	YFYLIGTGKMRITPD
74	HCMV	P16752	UL79		X			203	215	--YLIGTGKMRITPD
75	HCMV	P16833	UL116		X			139	153	ASDYTPTFDDLENIT
75	HCMV	P16833	UL116				X	141	153	--DYTPTFDDLENIT
80	EBOZM	Q05318	L				X	2117	2129	--IRTAKGRITKLVN
80	EBOZM	Q05318	L	X				2115	2127	HFIRTAKGRITKL--
81	HCMV	P09724	US20		X			323	342	SDGAPLDNGTLTAASTTGKS
81	HCMV	P09724	US20				X	323	337	SDGAPLDNGTLTAAS-----
82	HCMV	P16737	UL106	X				81	99	SLARRHRGPGKRISLRTEI
82	HCMV	P16737	UL106				X	85	97	----RHRGPGKRISLRT--
83	HCMV	P16772	UL130				X	33	51	ANQNPSPPWSKLTYSKPHD
83	HCMV	P16772	UL130		X			33	47	ANQNPSPPWSKLTYS----
84	HCMV	P19893	UL122				X	147	163	KKPRKTTRPFKVIIKPP
84	HCMV	P19893	UL122	X	X			149	163	--PRKTTRPFKVIIKPP
90	HCMV	P08318	UL32				X	459	487	GGVSSIFSGLLSSGSQKPTSGPLNIPQQQ
90	HCMV	P08318	UL32		X			459	479	GGVSSIFSGLLSSGSQKPTSG--------
91	HCMV	P16724	TRM1			X		199	217	TIIPNQGRSLNKRLQGLLC
91	HCMV	P16724	TRM1				X	203	217	----NQGRSLNKRLQGLLC
94	EBOZM	Q05318	L		X			1399	1415	PFFQGKRLNIIEDDLIR--
94	EBOZM	Q05318	L				X	1405	1417	------RLNIIEDDLIRLP
95	HCMV	P16784	UL47			X		799	811	AQMSKALKKTASK
95	HCMV	P16791	NEC2	X				197	209	ARMSAALTRTAGK
96	HCMV	P08318	UL32				X	849	871	PSASASVLSPTEDDVVSPATSPL
96	HCMV	P08318	UL32		X			853	867	----ASVLSPTEDDVVSPA----
97	HCMV	P16749	UL69		X			77	95	PCVPARRPRYSKDDDTEGD
97	HCMV	P16749	UL69				X	77	93	PCVPARRPRYSKDDDTE--
98	HCMV	P19893	UL122				X	177	193	EDIKPEPDFTIQYRNKI
98	HCMV	P19893	UL122		X			181	193	----PEPDFTIQYRNKI
105	HCMV	P16760	UL24		X			305	321	YACDVRDDRYIRVGDNL
105	HCMV	P16760	UL24				X	305	317	YACDVRDDRYIRV----
107	HCMV	P09710	HKLF1		X			219	235	PRIRITPISTSPRRKPP
107	HCMV	P09710	HKLF1				X	221	235	--IRITPISTSPRRKPP
108	HCMV	P16766	UL35		X			617	635	MPSTSYGSDVEDPRDDLAE
108	HCMV	P16766	UL35				X	617	633	MPSTSYGSDVEDPRDDL--
109	HCMV	P69338	UL132				X	155	175	SSSPYQRLETRDWDEEEEASA
109	HCMV	P69338	UL132		X			159	171	----YQRLETRDWDEEE----
110	HCMV	P19893	UL122		X			241	259	QMNHPPLPDPLGRPDEDSS
110	HCMV	P19893	UL122				X	243	259	--NHPPLPDPLGRPDEDSS
111	HCMV	P16790	UL44		X			307	325	GLHDDGPGLDNDLMNEPMG
111	HCMV	P16790	UL44				X	309	325	--HDDGPGLDNDLMNEPMG
113	HCMV	P06473	gB				X	39	57	SHTSRTTSAQTRSVYSQHV
113	HCMV	P06473	gB		X			39	55	SHTSRTTSAQTRSVYSQ--
114	HCMV	P16833	UL116				X	187	205	AVDEEEPELEDDDEYDELW
114	HCMV	P16833	UL116	X				189	201	--DEEEPELEDDDEY----
115	EBOZM	P18272	NCAP	X				105	119	RFEVKKRDGVKRLEE
116	EBOZM	P18272	NCAP	X				163	175	VGEKACLEKVQRQ
117	EBOZM	P18272	NCAP				X	269	281	RTAKVKNEVNSFK
118	EBOZM	Q05323	VP30				X	51	63	PTVFHKKRVEPLT
119	HCMV	P06473	gB		X		X	875	891	QDKGQKPNLLDRLRHRK
120	HCMV	P06726	UL82				X	371	389	TLTPGKPDKIKRPQVQLRA
121	HCMV	P08318	UL32		X		X	749	787	TPEQSTPSRIRKAKLSSPMTTTSTSQKPVLGKRVATPHA
122	HCMV	P09699	US26	X				13	25	VRRTLKGLRKLIL
123	HCMV	P09706	US30				X	295	311	KLQEEKKRQSALVWNVE
124	HCMV	P09731	US7				X	41	53	EFVKRQLAPKPKS
125	HCMV	P16733	gM		X		X	347	372	SHHDSLESRRLREEEDDDDDEDFEDA
126	HCMV	P16733	gM				X	319	331	VRYFRGRGSGSVK
127	HCMV	P16735	UL104				X	247	259	RVFKKVRSERLEA
128	HCMV	P16750	GO				X	29	65	NCKVMSKALYNRPWRGLVLSKIGKYKLDQLKLEILRQ
129	HCMV	P16758	UL20				X	175	193	TVEWYNKSEGDVPEEFMDY
130	HCMV	P16761	UL25				X	63	79	VSSDAPSSFELVRETGG
131	HCMV	P16767	UL36				X	397	409	EGVRQKLRARTGS
132	HCMV	P16785	UL48				X	895	911	GTGASEKRFQALRELVY
133	HCMV	P16785	UL48				X	283	295	KTPEKRRKDLSGS
134	HCMV	P16785	UL48				X	1205	1217	SSVTRVPEKPFKG
135	HCMV	P16789	UL98	X				139	151	RQVELFQLLEKES
136	HCMV	P16790	UL44		X		X	269	293	EEPFQRGDPFDKNYVGNSGKSRGGG
137	HCMV	P16794	NEC1				X	261	279	QRKIDEMDIPNDVSESFER
138	HCMV	P16798	UL92				X	171	187	VIKVSRKKREDALLKQM
139	HCMV	P16799	CVC1				X	579	591	PETPRVSGRRLPF
140	HCMV	P16823	UL71				X	243	255	FDQRLLEEGDEED
141	HCMV	P16840	US5				X	43	55	AVLKERAFIETIK
142	HCMV	P17147	DBP				X	1049	1061	LIKRSRRENVLFD
143	HCMV	P17151	UL112/UL113				X	227	255	ANGLLRDPRLMNRQKERRPPPSSENDGSP
144	HCMV	P19893	UL122				X	323	337	RKKKSKRISELDNEK
145	HCMV	Q7M6G6	US34A				X	5	17	LLKFRKRRRPVVV
161	HCMV	P06725	UL83	X				163	183	VSGLAWTRQQNQWKEPDVYYT
162	HCMV	P08318	UL32				X	387	401	QREKQQLKAWEERQQ
163	HCMV	P08546	UL54				X	957	973	LMMICKKRYIGKVEGAS
164	HCMV	P16750	GO				X	257	271	QAPVKEQFEKKAKKT
165	HCMV	P16753	UL80		X		X	615	637	TSGGGETPTALLSGGAKVAERAQ
166	HCMV	P16779	UL38		X			179	191	HQLDYEKQVLEAR
167	HCMV	P16785	UL48			X		1021	1033	VQQDLQRVVDAVK
168	HCMV	P16791	NEC2		X			131	149	TKCVVRKSNSASVFNIELI
169	HCMV	P16819	UL62		X			41	55	HVGAQNGMTSERTVE
183	EBOZM	P60170	VSGP				X	261	279	YTSGKRSNTTGKLIWKVNP
183	EBOZM	Q05320	VGP				X	261	279	YTSGKRSNTTGKLIWKVNP
183	EBOZM	Q9YMG2	VSSGP				X	261	279	YTSGKRSNTTGKLIWKVNP
184	EBOZM	Q05128	VP40				X	267	281	LVHKLTGKKVTSKNG
185	EBOZM	Q05318	L	X				545	559	YRNFSFSLKEKELNV
186	EBOZM	Q05320	VGP		X		X	427	447	AGPPKAENTNTSKSTDFLDPA
187	HCMV	P06473	gB	X				403	419	IFNTSYNQTYEKYGNVS
188	HCMV	P06473	gB				X	367	381	SSAKMTATFLSKKQE
189	HCMV	P09722	US22		X			385	401	TRGTDKVPNNSSAWGRT
190	HCMV	P16720	UL6		X			201	215	VSLVASRLTTNSSAF
191	HCMV	P16740	UL120		X			135	155	MVNNTDSNTNTSIIHFVQQDE
192	HCMV	P16750	GO				X	67	85	ETTISTKYNVSKQPVKNLT
193	HCMV	P16750	GO				X	389	405	FVENKTASDSNKTTPTS
194	HCMV	P16751	UL78				X	11	29	VTESIMFAIVSFKHMGPFE
195	HCMV	P16782	RIR1		X			61	77	GDKEASAGNTNVSSGVA
196	HCMV	P16801	UL95				X	179	197	SGPEDKKKNVGNKTAGEKN
197	HCMV	P16805	IRL7				X	41	59	LVNQRHKIFTQSFLRTFRN
198	HCMV	P16848	UL31				X	171	183	YNTASNVTEKASY
199	HCMV	P16849	UL33				X	367	383	NQHAKRSVSFNFPSGTW
200	HCMV	Q7M6N6	SCP		X		X	1	19	MSNTAPGPTVANKRDEKHR
220	EBOZM	P60170	VSGP				X	209	225	PSSGYYSTTIRYQATGF
220	EBOZM	Q05320	VGP				X	209	225	PSSGYYSTTIRYQATGF
220	EBOZM	Q9YMG2	VSSGP				X	209	225	PSSGYYSTTIRYQATGF
221	EBOZM	Q05318	L				X	1039	1051	PSGKRLQILGYLE
222	EBOZM	Q05320	VGP		X			323	335	PARTSSDPGTNTT
223	HCMV	P09703	US27				X	57	69	YYRRKKKSPSDTY
224	HCMV	P16719	UL1		X			89	109	YLRNVTHYYTNTSCSPQFMCI
225	HCMV	P16729	MCP				X	831	843	TTSKESTSGVTPE
226	HCMV	P16732	TRM3		X			331	343	TKIIFISSTNTTS
227	HCMV	P16743	UL7				X	75	89	LICFYKRGEGLSTPY
227	HCMV	P16744	UL8				X	75	89	LICFYKRGEGLSTPY
228	HCMV	P16750	GO				X	193	205	PTKVNVDSQTIYF
229	HCMV	P16753	UL80				X	417	429	SYGAPVVGYDQLA
230	HCMV	P16758	UL20		X			63	75	RFTPANTTTNSST
231	HCMV	P16790	UL44		X		X	371	387	KYEQHKITSYLTSKGGS
232	HCMV	P16805	IRL7				X	9	21	NASKRRPSQTQYD
233	HCMV	P16816	UL58				X	9	23	PRWYKRDESGLATSI
234	HCMV	P16824	DUT		X			233	245	VIGPGHTQTVYFD
235	HCMV	P16845	UL22A				X	41	53	GSNTTPSKNVTLS
236	HCMV	P17149	UL70		X			163	177	YYLFEGQYSTISTVE
237	HCMV	P69338	UL132				X	35	47	STNVPTSTSSRNT
245	EBOZM	P60170	VSGP		X			333	345	TQQLKTTKSWLQK
246	EBOZM	Q05128	VP40		X			219	231	PNKSGKKGNSADL
247	EBOZM	Q05318	L	X				1065	1077	NTETPVLDRLRKI
248	EBOZM	Q05318	L				X	49	63	HIYRLKYDVTVTKFL
249	EBOZM	Q05318	L		X			1475	1489	YLGNTILRTKKLTLD
250	HCMV	P08318	UL32				X	729	747	LGHTTPSSDYNNDVISPPS
251	HCMV	P16727	UL84				X	563	575	DCKLTENTTEKTS
252	HCMV	P16733	gM		X		X	101	117	KISMRKDKGMSLNQSTR
253	HCMV	P16736	HELI				X	13	27	TPKYDDALILNLSSA
254	HCMV	P16766	UL35				X	339	351	YKLLKKIQSVSDA
255	HCMV	P16778	UL37				X	365	377	MCPRFLKRTVKLT
256	HCMV	P16795	gN				X	65	77	TKLSSTTHDPNVM
257	HCMV	P16799	CVC1				X	329	341	LWYVNSFWRSREL
258	HCMV	P16808	IRL10		X			41	53	LTCKCSPNNTSSN
259	HCMV	P16810	IRL12				X	155	167	TNTALISTPWLTN
260	HCMV	P17149	UL70	X				631	645	CRCKGKLGLRIITPF
261	HCMV	P69334	US18				X	153	165	TYLAGNNPTRWKV
262	HCMV	P69338	UL132				X	181	193	KHDPENVIYFRKD
290	HCMV	P13202	UL123				X	31	43	KATTFLQTMLRKE
290	HCMV	P19893	UL122				X	31	43	KATTFLQTMLRKE
292	HCMV	P16784	UL47		X			659	671	LSGVPVTPNVDLL
296	HCMV	P08318	UL32				X	295	309	PSLEFDDDANLLSLG
297	HCMV	P17147	DBP				X	1219	1235	SGGGGGSGLLPAKRSRL
307	EBOZM	Q05318	L				X	475	487	ISDLSIFIKDRAT
308	HCMV	P09715	IRS1	X				591	605	LPEKYIGFYQIRKPP
309	HCMV	P16732	TRM3				X	637	653	TARYSAKRQNRISDDLI
310	HCMV	P16753	UL80		X		X	573	589	IHELKRDLFAARQSSTL
311	HCMV	P16770	UL117	X				33	47	TIVVAPRRGFLRIPP
312	HCMV	P16772	UL130				X	149	161	AHMVPKQTKLLRF
313	HCMV	P16781	UL43				X	271	287	ALWRLCMKREGSIFSWR
314	HCMV	P69332	US28				X	265	277	FERSLKRALILTE
317	HCMV	P06726	UL82				X	211	225	DALEQLACSDPNTYI
318	HCMV	P09700	US24				X	401	415	PHEGAWERLDPNTLV
319	HCMV	P16724	TRM1				X	21	37	MELECLKYCDPNVLLAE
320	HCMV	P16727	UL84		X		X	393	411	RLRRETVRRPFFSDAPLPY
321	HCMV	P16727	UL84				X	343	359	SVFGRLELDPNESPPDL
322	HCMV	P16761	UL25		X			41	59	STRARSATEDLDRMEAGLS
323	HCMV	P16770	UL117				X	331	345	ATFKFFHQDPNRVLD
324	HCMV	P16778	UL37	X				29	41	RLEDPLPPWLRKK
325	HCMV	P16808	IRL10				X	153	171	SPLIEPTGTDDEEDEDDNV
326	HCMV	P16833	UL116		X			169	193	HNLSIILYEEESQSSVDIAVDEEEP
327	HCMV	P17143	J1L				X	53	71	RRRPERSKTPDKRSAETTQ
328	HCMV	P17150	UL111A		X			109	123	ELHSMRSTLESIYKD
329	HCMV	P17151	UL112/UL113				X	299	317	SLPLDTSEAVAFLNYSSSS
330	HCMV	P69338	UL132				X	115	129	RFRFADEEAVNLLDD
336	HCMV	P06473	gB				X	627	639	YVDYLFKRMIDLS
337	HCMV	P08560	H301				X	353	368	LRNLAFAWRYRKVRSS
338	HCMV	P16761	UL25				X	211	223	EYLKFVLQDFDVQ
339	HCMV	P16770	UL117				X	409	421	HLPLYNEFTSFRL
340	HCMV	P16792	TRM2	X				95	109	ARLNFVNAGQKYAAF
341	HCMV	P17149	UL70		X			497	509	FYYTRHEVFNERL
342	HCMV	P17150	UL111A		X			157	169	LSELDTLFSRLEE
349	HCMV	P16776	UL5				X	45	59	SCCYDITEAESNKAI
350	HCMV	P16809	IR11				X	169	183	AIISDLKRQWSGLSL
353	HCMV	P09715	IRS1				X	599	615	YQIRKPPWLMEQPPPPS
354	HCMV	P16772	UL130		X			57	73	CPFLYPSPPRSPLQFSG
355	HCMV	P16786	UL49	X				251	263	RGLIAALRRYAGK
360	HCMV	P16749	UL69		X			373	385	RQLLFNKLNNLDL
361	HCMV	P16776	UL5				X	149	161	RDIARPLKYRYQR
365	HCMV	P09722	US22	X				319	331	HMFLKCGLLKLRG
366	HCMV	P08318	UL32				X	491	505	AAFSLVSPQVTKASP
367	HCMV	P08318	UL32		X		X	413	427	PARKPSASRRLFGSS
368	HCMV	P13202	UL123		X			463	475	EEEEDGAEEPTAS
369	HCMV	P16727	UL84				X	33	47	SGKCRRQRRALSAPP
370	HCMV	P16753	UL80				X	521	535	SSSDEDLSFPGEAEH
371	HCMV	P16761	UL25				X	25	41	NEDTPADEEAEDSVFTS
372	HCMV	P16767	UL36				X	315	329	HPKKTPDPMIMFDED
373	HCMV	P16782	RIR1				X	53	65	LEEGPLPGGDKEA
374	HCMV	P16789	UL98				X	419	433	SPGDSPPPIPFEDEN
375	HCMV	P16795	gN				X	29	43	SATTSKSSASVSTTK
376	HCMV	P16818	UL61				X	119	131	AQPEPPRGSRRET
377	HCMV	P16823	UL71				X	313	327	HSPDVPREAVMSPTM
380	HCMV	P16749	UL69		X			455	471	RALQVTGTPQFFDQFDT
381	HCMV	P16822	UL66				X	85	103	SGTSCRRPSPGRRDVRRER
383	HCMV	P09700	US24				X	299	311	VYAIQMDDPNHYV
384	HCMV	P09712	US3				X	89	105	HDERGAYFEWNIGGHPV
386	HCMV	P09715	IRS1				X	751	763	RLCKTGPGPPPLP
387	HCMV	P16753	UL80		X		X	477	491	GMDEPPSGWERYDGG
388	HCMV	P17151	UL112/UL113				X	273	287	GGGGKNETEQQSGGA
389	HCMV	P17151	UL112/UL113				X	583	595	PPPSGGRRGRARN
390	HCMV	P17151	UL112/UL113				X	173	185	RDGPSAEEQQRRR
391	HCMV	P69338	UL132				X	257	270	VAMQPVSLRDPEYD
392	HCMV	Q7M6G6	US34A		X			47	59	RYEERLRKNRARR
395	HCMV	P09705	US29		X		X	201	219	TDPSRCDPYQVYFYGLQCP
396	HCMV	P12824	gH				X	669	683	YMHDSDDVLFALDPY
398	HCMV	P06473	gB		X			839	853	YTNEQAYQMLLALAR
399	HCMV	P06725	UL83	X				529	545	GVWQPAAQPKRRRHRQD
400	HCMV	P09715	IRS1				X	823	835	HRPRPPAPPRPKK
401	HCMV	P16725	UL76			X		309	321	VPRDRRGRSFCRP
402	HCMV	P16766	UL35				X	565	577	EQPPRQRRRMVSV
403	HCMV	P16818	UL61		X		X	219	235	GTGVRDPAPRGGRGRAR
404	HCMV	P16838	UL129			X		45	57	GSQPRAAGARRRM
405	HCMV	P13202	UL123		X			67	81	EQVTEDCNENPEKDV
405	HCMV	P19893	UL122		X			67	81	EQVTEDCNENPEKDV
406	HCMV	P09695	TRS1				X	7	23	MSPRPPPLGRGRGAGGP
406	HCMV	P09715	IRS1				X	7	23	MSPRPPPLGRGRGAGGP
407	HCMV	P09699	US26		X			115	127	EDSDDDDFFVYVE
408	HCMV	P09701	US23				X	507	521	SDDDEWEDLGFDLEE
409	HCMV	P09715	IRS1				X	721	737	SEPEDDDEDPTYDELPS
410	HCMV	P16749	UL69		X			17	29	LSERERRARRARR
411	HCMV	P16826	UL101		X			25	37	DGSRRGSRRGLST
412	HCMV	P69332	US28		X		X	11	27	TTEFDYDEDATPCVFTD
414	HCMV	P06726	UL82				X	405	423	FLPQSPGLPPTEEEEEEEE
417	HCMV	P16727	UL84	X				159	171	EPEKKKEKQEKKE
